# Conserved lipid metabolic reprogramming confers hypoxic and aging resilience

**DOI:** 10.1101/2025.09.06.674665

**Authors:** Wei I. Jiang, Goncalo Dias do Vale, Quentinn Pearce, Kaitlyn Kong, Wenbin Zhou, Jeffrey G. McDonald, James E. Cox, Neel S. Singhal, Dengke K. Ma

## Abstract

The Arctic ground squirrel (AGS, *Urocitellus parryii*), an extreme hibernator, exhibits remarkable resilience to stressors like hypoxia and hypothermia, making it an ideal model for studying cellular metabolic adaptation. The underlying mechanisms of AGS resilience are largely unknown. Here, we use lipidomic and metabolomic profiling to discover specific downregulation of triglyceride lipids and upregulation of the lipid biosynthetic precursor malonic acid in AGS neural stem cells (NSC) versus murine NSCs. Inhibiting lipid biosynthesis recapitulates hypoxic resilience of squirrel NSCs. Extending this model, we find that acute exposure to hypoxia downregulates key lipid biosynthetic enzymes in *C. elegans*, while inhibiting lipid biosynthesis reduces mitochondrial fission and facilitates hypoxic survival. Moreover, inhibiting lipid biosynthesis protects against APOE4-induced pathologies and aging trajectories in *C. elegans*. These findings suggest triglyceride downregulation as a conserved metabolic resilience mechanism, offering insights into protective strategies for neural tissues under hypoxic or ischemic conditions, APOE4-induced pathologies and aging.
