## Supplementary Table S2 for "Conserved lipid metabolic reprogramming confers hypoxic and aging resilience"

### Sheet: MetaboAnalyst 
	Sample Group	D-Glucose	Glucose 6-phosphate	Pyruvate	L-Lactic acid	Isocitric acid	alpha-Ketoglutarate	Succinic acid	Fumaric acid	D-Malic acid	L-Alanine	L-Valine	L-Leucine	L-Isoleucine	L-Proline	L-Phenylalanine	L-Tyrosine	L-Tryptophan	L-Serine	L-Threonine	L-Aspartic acid	L-Glutamic acid	Pyroglutamic acid	Pantothenic acid	D-Fructose	Sorbitol	Ribitol	myo-Inositol	Inositol phosphate	D-Threitol	Nonanoic acid	Myristic acid	Palmitoleic acid	Oleic acid	Malonic acid	1-Palmitoylglycerol	1-Steroylglycerol	Cholesterol	Glycerol	Glycerol 3-phosphate	Phosphate	2-Hydroxyglutaric acid	Glycolic acid	2-ketoisocaproic acid	Benzoic acid	Fructose-6-phosphate	Threonic acid	Uracil
1	Mouse_1	1942184	70405	133897	242878	7472	8027	44156	34151	16573	3546182	2738134	2112451	2407628	4819506	817109	1236011	81090	1050060	923456	149947	1363504	6671154	4575	459306	153142	18876	826005	10890	35266	33088	250898	56146	181803	4439	33950	6731	288493	6875	12422	126179	4765	2195	16157	24790	24447	10655	17122
2	Mouse_2	2183325	47126	238603	494727	9882	6894	18738	15664	8556	2934824	2930277	2353636	2844961	3287673	786018	1328100	48093	869917	849597	69387	551240	5496994	4001	250247	93671	11279	491848	2987	19267	28111	224928	42221	145190	3432	43172	3369	207512	8579	5043	92211	4695	2423	19169	24237	36883	8630	4550
4	Mouse_3	2817552	38491	213414	619675	11191	4954	19614	16315	7362	2760443	2981336	2236943	2856350	2870061	708020	1167806	49837	814628	945557	54932	489062	8073222	2535	326430	52792	8698	605798	9555	23258	25967	372423	48808	182618	4319	45027	4919	386302	7609	3371	121844	2073	2960	16538	31875	20118	7218	3870
7	AGS_1	3105032	52728	354148	845763	14681	11774	19929	37036	10935	5012350	3270622	2783619	3091206	6091057	941811	1447077	46795	643388	1210130	42308	716424	10016603	5816	365175	188313	11141	637719	2946	39552	16539	304833	73056	253284	12826	16172	2671	102660	12294	5991	133552	3710	3598	24204	35482	29082	15611	5831
6	AGS_2	2899910	49779	299258	659754	13199	14656	21181	17724	9561	3452773	2992165	2366544	2750917	4412772	941003	1519154	49828	486775	932679	27609	371811	7754914	3499	245134	102771	11487	631188	3812	25782	13013	276749	67074	328956	10005	19304	4935	168112	15398	4120	105566	5315	3246	18650	26690	24349	10166	4319
8	AGS_3	2632561	57147	336466	666750	13769	13306	20237	21867	10191	4193382	3640853	2604529	3297207	6448098	1059002	1770638	89445	755646	1129846	57329	868953	8309581	6873	415564	161501	15614	649768	3170	27407	15234	191281	62746	183807	14057	37842	3697	148497	10287	6863	127977	5101	2031	26982	24926	23552	12379	7495
